# Functional genomic analysis reveals mechanisms of epigenetic interference in SARS-CoV-1 and SARS-CoV-2

**DOI:** 10.64898/2026.01.28.702465

**Authors:** Amber R. Paulson, Vincent Montoya, Jeffrey B. Joy

**Author notes:** current address (Amber R. Paulson).

## Abstract

Small viral RNAs (svRNA) are key factors in host adaptation and virulence and are previously identified in SARS-CoV-2 and SARS-CoV-1. Little is known about svRNA conservation among high-risk coronaviruses (subgenus *Sarbecovirus*) or how svRNAs might contribute to COVID-19. Here, using functional genomics we identify six novel svRNA-triplex-forming oligonucleotides (svRNA-TFOs) in SARS-CoV-2, and through comparative analyses with SARS-CoV-1, delineate evolutionary pathways for svRNA-TFOs in *Sarbecovirus*. In addition to significant enrichment of the svRNA-TFO enhancer-associated gene targets among differentially expressed gene sets collected during SARS-CoV-2 infection, we find statistical support for non-random associations with >25 % of recombination breakpoints and hotspots in the Wuhan-Hu-1 genome. Small RNA-sequencing reveals highly abundant svRNA-TFO-N derived from the nucleocapsid of SARS-CoV-2. Using synonymous site conservation analysis, we find svRNA-TFO-N, and other svRNA-TFOs are conserved among both SARS-CoV-2- and SARS-CoV-1-related lineages. Furthermore, BLASTn reveals svRNA-TFO-N, svRNA-TFO-S.1 and svRNA-TFO-E share sequence homology against various mammalian genomes supporting a potential mechanism of host adaptation. Finally, we identify potential links between the putative svRNA-TFO-S.1 and svRNA-TFO-N RNA progenitor structures with variant of concern-associated S:D614G and N:D377Y mutations, respectively. Collectively these findings support a role for epigenetic interference with potential to reveal critical insights into the evolution of SARS-CoV-2 and SARS-CoV-1.
