## Supplemental Table S2 for "Functional genomic analysis reveals mechanisms of epigenetic interference in SARS-CoV-1 and SARS-CoV-2"

### Sheet: Sheet1
Supplemental Table S2. Predicted microRNA annotations for SARS-CoV-2 Wuhan-Hu-1 used in this study. See Materials and Methods for more information about the referenced studies.
Name	Study	Minimum	Maximum	Length
RNA_73_21-140_5p	This study	25	46	22
RNA_170_21-140_5p	This study	43	64	22
RNA_170_21-140_3p_part1	This study	60	77	18
5p miRNA MD2	Liu et al. 2021	357	378	22
3p miRNA MD2	Liu et al. 2021	375	396	22
Sarma_MD3	Sarma et al. 2020	436	457	22
Sarma_MD3	Sarma et al. 2020	454	475	22
3' SC2V-mir-ORF1ab-1	Merino et al. 2020	456	477	22
RNA_474_481-600_5p	This study	486	507	22
5'SC2V-mir-ORF1ab-2	Merino et al. 2020	486	506	21
RNA_474_481-600_3p	This study	548	569	22
5p miRNA MD6	Liu et al. 2021	568	589	22
3'stem-miRNA 14	Kahn et al. 2020	568	589	22
3p miRNA MD6	Liu et al. 2021	600	621	22
5'stem-miRNA 14	Kahn et al. 2020	604	625	22
RNA_474_581-700_5p	This study	610	631	22
RNA_474_581-700_3p	This study	655	676	22
5p miRNA MD7	Liu et al. 2021	684	705	22
3p miRNA MD7	Liu et al. 2021	701	722	22
3p miRNA MR8	Liu et al. 2021	758	779	22
5p miRNA MD9	Liu et al. 2021	761	782	22
3'stem-miRNA 18	Kahn et al. 2020	761	782	22
5p miRNA MR8	Liu et al. 2021	772	793	22
3p miRNA MD9	Liu et al. 2021	795	816	22
5'stem-miRNA 18	Kahn et al. 2020	795	816	22
3'stem-miRNA 23	Kahn et al. 2020	1137	1158	22
3'stem-miRNA 24	Kahn et al. 2020	1160	1181	22
5'stem-miRNA 23	Kahn et al. 2020	1178	1199	22
3'stem-miRNA 25	Kahn et al. 2020	1187	1208	22
5'stem-miRNA 24	Kahn et al. 2020	1197	1218	22
5'stem-miRNA 25	Kahn et al. 2020	1250	1271	22
3'stem-miRNA 31	Kahn et al. 2020	1484	1505	22
5p MD15	Saini et al. 2023	1502	1523	22
3p MD15	Saini et al. 2023	1539	1560	22
5'stem-miRNA 31	Kahn et al. 2020	1539	1560	22
RNA_248_1641-1760_5p_part1	This study	1654	1673	20
3'stem-miRNA 34	Kahn et al. 2020	1713	1734	22
5'stem-miRNA 34	Kahn et al. 2020	1728	1749	22
RNA_310_1741-1860_5p	This study	1748	1769	22
RNA_310_1741-1860_3p	This study	1761	1782	22
RNA_431_1801-1920_5p	This study	1819	1840	22
RNA_310_1801-1920_5p	This study	1833	1854	22
3'stem-miRNA 36	Kahn et al. 2020	1845	1866	22
RNA_280_27761-27880_5p	This study	1854	1875	22
RNA_280_27761-27880_3p	This study	1878	1899	22
5'stem-miRNA 36	Kahn et al. 2020	1878	1899	22
RNA_456_1941-2060_5p	This study	1960	1981	22
RNA_456_1941-2060_3p_part1	This study	1977	1988	12
3'stem-miRNA 41	Kahn et al. 2020	2035	2056	22
5p miRNA MD21	Liu et al. 2021	2055	2076	22
3p miRNA MD21	Liu et al. 2021	2067	2088	22
5'stem-miRNA 41	Kahn et al. 2020	2069	2090	22
5p MD23	Saini et al. 2023	2134	2155	22
3p MD23	Saini et al. 2023	2171	2192	22
3'stem-miRNA 46	Kahn et al. 2020	2283	2304	22
5'stem-miRNA 46	Kahn et al. 2020	2296	2317	22
3p miRNA MR29	Liu et al. 2021	2542	2563	22
5p miRNA MR29	Liu et al. 2021	2595	2616	22
RNA_469_2581-2700_5p	This study	2596	2617	22
RNA_469_2581-2700_3p	This study	2611	2632	22
3'stem-miRNA 55	Kahn et al. 2020	2802	2823	22
5p MD32	Saini et al. 2023	2838	2859	22
5p miRNA MD32	Liu et al. 2021	2838	2859	22
3p MD32	Saini et al. 2023	2870	2891	22
3p miRNA MD32	Liu et al. 2021	2870	2891	22
3'stem-miRNA 56	Kahn et al. 2020	2876	2897	22
5'stem-miRNA 55	Kahn et al. 2020	2903	2924	22
5'stem-miRNA 56	Kahn et al. 2020	2966	2987	22
RNA_363_2921-3040_5p	This study	2969	2990	22
5p MD37	Saini et al. 2023	2969	2990	22
RNA_363_2921-3040_3p	This study	2981	3002	22
3p MD37	Saini et al. 2023	2981	3002	22
5p MD38	Saini et al. 2023	2997	3018	22
3p MD38	Saini et al. 2023	3086	3107	22
3'stem-miRNA 62	Kahn et al. 2020	3125	3146	22
5'stem-miRNA 62	Kahn et al. 2020	3143	3164	22
5p miRNA MD40	Liu et al. 2021	3154	3175	22
3p miRNA MD40	Liu et al. 2021	3186	3207	22
3'stem-miRNA 63	Kahn et al. 2020	3261	3282	22
5'stem-miRNA 63	Kahn et al. 2020	3308	3329	22
RNA_423_3341-3460_5p	This study	3350	3371	22
RNA_423_3341-3460_3p	This study	3366	3387	22
RNA_280_27761-27880_5p	This study	3414	3435	22
RNA_469_3421-3540_5p	This study	3431	3452	22
RNA_469_3421-3540_3p	This study	3470	3491	22
RNA_280_27761-27880_3p	This study	3478	3499	22
3'stem-miRNA 67	Kahn et al. 2020	3481	3502	22
3'stem-miRNA 68	Kahn et al. 2020	3489	3510	22
RNA_469_3521-3640_5p	This study	3554	3575	22
5p miRNA MD44	Liu et al. 2021	3554	3575	22
3p miRNA MD44	Liu et al. 2021	3563	3584	22
3'stem-miRNA 69	Kahn et al. 2020	3572	3593	22
RNA_469_3521-3640_3p	This study	3586	3607	22
5'stem-miRNA 68	Kahn et al. 2020	3586	3607	22
5'stem-miRNA 67	Kahn et al. 2020	3588	3609	22
5'stem-miRNA 69	Kahn et al. 2020	3590	3611	22
3'stem-miRNA 72	Kahn et al. 2020	3777	3798	22
3p MR45	Saini et al. 2023	3816	3837	22
5p MR45	Saini et al. 2023	3849	3870	22
5'stem-miRNA 72	Kahn et al. 2020	3891	3912	22
RNA_469_4161-4280_5p	This study	4167	4188	22
3p MR49	Saini et al. 2023	4179	4200	22
3p miRNA MR49	Liu et al. 2021	4179	4200	22
5p MR49	Saini et al. 2023	4194	4215	22
5p miRNA MR49	Liu et al. 2021	4194	4215	22
RNA_469_4161-4280_3p	This study	4242	4263	22
RNA_469_4261-4380_5p	This study	4275	4296	22
RNA_469_4261-4380_3p	This study	4312	4333	22
RNA_469_4441-4560_5p	This study	4465	4486	22
3'stem-miRNA 84	Kahn et al. 2020	4465	4486	22
5'stem-miRNA 84	Kahn et al. 2020	4512	4533	22
RNA_469_4441-4560_3p	This study	4532	4553	22
RNA_469_4561-4680_5p	This study	4587	4608	22
RNA_469_4561-4680_3p	This study	4622	4643	22
3'stem-miRNA 94	Kahn et al. 2020	5052	5073	22
5'stem-miRNA 94	Kahn et al. 2020	5115	5136	22
3'stem-miRNA 102	Kahn et al. 2020	5336	5357	22
Sarma_MD51	Sarma et al. 2020	5358	5379	22
5p miRNA MD68	Liu et al. 2021	5364	5385	22
Sarma_MD51	Sarma et al. 2020	5370	5391	22
5'stem-miRNA 102	Kahn et al. 2020	5370	5391	22
5p miRNA MD69	Liu et al. 2021	5395	5416	22
3'stem-miRNA 103	Kahn et al. 2020	5395	5416	22
3p miRNA MD68	Liu et al. 2021	5401	5422	22
3p miRNA MD69	Liu et al. 2021	5430	5451	22
5'stem-miRNA 103	Kahn et al. 2020	5430	5451	22
5p miRNA MD72	Liu et al. 2021	5574	5595	22
3p miRNA MD72	Liu et al. 2021	5608	5629	22
3p miRNA MR66	Liu et al. 2021	5728	5749	22
5p miRNA MD78	Liu et al. 2021	5744	5765	22
5p miRNA MR66	Liu et al. 2021	5744	5765	22
3'stem-miRNA 110	Kahn et al. 2020	5744	5765	22
3p miRNA MD78	Liu et al. 2021	5761	5782	22
5'stem-miRNA 110	Kahn et al. 2020	5827	5848	22
3'stem-miRNA 116	Kahn et al. 2020	6231	6252	22
5'stem-miRNA 116	Kahn et al. 2020	6287	6308	22
5p miRNA MD88	Liu et al. 2021	6659	6680	22
3'stem-miRNA 123	Kahn et al. 2020	6659	6680	22
5'stem-miRNA 123	Kahn et al. 2020	6672	6693	22
3p miRNA MD88	Liu et al. 2021	6674	6695	22
RNA_420_6561-6680_3p	This study	6675	6696	22
RNA_469_6721-6840_5p	This study	6735	6756	22
RNA_469_6721-6840_3p	This study	6785	6806	22
RNA_420_6721-6840_5p	This study	6805	6826	22
RNA_420_6721-6840_3p	This study	6840	6861	22
3'stem-miRNA 132	Kahn et al. 2020	7062	7083	22
5'stem-miRNA 132	Kahn et al. 2020	7152	7173	22
3'stem-miRNA 140	Kahn et al. 2020	7574	7595	22
5'stem-miRNA 140	Kahn et al. 2020	7616	7637	22
RNA_420_7601-7720_5p	This study	7674	7695	22
3'stem-miRNA 141	Kahn et al. 2020	7679	7700	22
5'stem-miRNA 141	Kahn et al. 2020	7709	7730	22
RNA_420_7601-7720_3p	This study	7712	7733	22
RNA_420_7701-7820_5p	This study	7782	7803	22
3'stem-miRNA 144	Kahn et al. 2020	7782	7803	22
5'stem-miRNA 144	Kahn et al. 2020	7844	7865	22
RNA_420_7701-7820_3p	This study	7860	7881	22
3'stem-miRNA 146	Kahn et al. 2020	7908	7929	22
3'stem-miRNA 147	Kahn et al. 2020	7934	7955	22
5p miRNA MD113	Liu et al. 2021	7966	7987	22
5'stem-miRNA 146	Kahn et al. 2020	7966	7987	22
Sarma_MD87	Sarma et al. 2020	7984	8005	22
3p miRNA MD113	Liu et al. 2021	8000	8021	22
Sarma_MD87	Sarma et al. 2020	8001	8022	22
5'stem-miRNA 147	Kahn et al. 2020	8002	8023	22
RNA_420_8101-8220_5p	This study	8172	8193	22
RNA_420_8101-8220_3p	This study	8260	8281	22
RNA_420_8181-8300_3p	This study	8335	8356	22
RNA_420_8281-8400_5p	This study	8352	8373	22
RNA_420_8281-8400_3p	This study	8419	8440	22
5p miRNA MD129	Liu et al. 2021	8798	8819	22
3'stem-miRNA 165	Kahn et al. 2020	8862	8883	22
3p miRNA MD129	Liu et al. 2021	8878	8899	22
5'stem-miRNA 165	Kahn et al. 2020	8878	8899	22
RNA_469_8901-9020_5p	This study	8911	8932	22
RNA_469_8901-9020_3p	This study	8958	8979	22
RNA_469_9141-9260_5p	This study	9160	9181	22
RNA_469_9141-9260_3p	This study	9180	9201	22
3'stem-miRNA 170	Kahn et al. 2020	9232	9253	22
5'stem-miRNA 170	Kahn et al. 2020	9294	9315	22
3'stem-miRNA 181	Kahn et al. 2020	9801	9822	22
5p MD147	Saini et al. 2023	9830	9851	22
3p MD147	Saini et al. 2023	9896	9917	22
5'stem-miRNA 181	Kahn et al. 2020	9899	9920	22
3'stem-miRNA 188	Kahn et al. 2020	10202	10223	22
5'stem-miRNA 188	Kahn et al. 2020	10237	10258	22
3'stem-miRNA 193	Kahn et al. 2020	10461	10482	22
5'stem-miRNA 193	Kahn et al. 2020	10475	10496	22
RNA_469_11101-11220_5p	This study	11105	11126	22
RNA_420_11041-11160_5p	This study	11124	11145	22
RNA_420_11041-11160_3p	This study	11140	11161	22
RNA_420_11201-11320_5p	This study	11273	11294	22
5p MD172	Saini et al. 2023	11277	11298	22
5p miRNA MD172	Liu et al. 2021	11277	11298	22
3'stem-miRNA 206	Kahn et al. 2020	11277	11298	22
RNA_420_11201-11320_3p	This study	11301	11322	22
3p MD172	Saini et al. 2023	11309	11330	22
3p miRNA MD172	Liu et al. 2021	11309	11330	22
5'stem-miRNA 206	Kahn et al. 2020	11309	11330	22
3p miRNA MR147	Liu et al. 2021	11741	11762	22
5p miRNA MR147	Liu et al. 2021	11781	11802	22
Sarma_MD143	Sarma et al. 2020	12015	12036	22
Sarma_MD143	Sarma et al. 2020	12051	12072	22
RNA_420_12101-12220_5p	This study	12172	12193	22
RNAs_RNA_420_12101-12220_3p	This study	12219	12240	22
RNA_420_12161-12280_5p	This study	12244	12265	22
RNA_420_12161-12280_3p	This study	12271	12292	22
RNA_420_12201-12320_3p	This study	12330	12351	22
RNA_420_12321-12440_5p	This study	12391	12412	22
RNA_420_12321-12440_3p	This study	12463	12484	22
RNA_420_12461-12580_5p	This study	12531	12552	22
RNA_420_12461-12580_3p	This study	12576	12597	22
RNA_420_12561-12680_5p	This study	12633	12654	22
RNA_420_12501-12620_3p	This study	12655	12676	22
RNA_420_12601-12720_5p	This study	12670	12691	22
RNA_420_12601-12720_3p	This study	12684	12705	22
RNA_420_12821-12940_5p	This study	12890	12911	22
3'stem-miRNA 232	Kahn et al. 2020	12939	12960	22
5'stem-miRNA 232	Kahn et al. 2020	12952	12973	22
RNA_420_12821-12940_3p	This study	12957	12978	22
RNA_420_12921-13040_5p	This study	12993	13014	22
RNA_420_12921-13040_3p	This study	13010	13031	22
Sarma_MD157	Sarma et al. 2020	13210	13231	22
5p miRNA MD198	Liu et al. 2021	13210	13231	22
Sarma_MD157	Sarma et al. 2020	13225	13246	22
3p miRNA MD198	Liu et al. 2021	13226	13247	22
RNA_420_13221-13340_5p	This study	13292	13313	22
RNA_420_13221-13340_3p	This study	13366	13387	22
RNA_420_13321-13440_5p	This study	13394	13415	22
5p miRNA MD202	Liu et al. 2021	13394	13415	22
3p miRNA MD202	Liu et al. 2021	13414	13435	22
RNA_469_13381-13500_3p	This study	13416	13437	22
RNA_420_13321-13440_3p	This study	13481	13502	22
RNA_469_13481-13600_5p	This study	13509	13530	22
RNA_469_13481-13600_3p	This study	13522	13543	22
Sarma_MR137	Sarma et al. 2020	13638	13659	22
Sarma_MR137	Sarma et al. 2020	13655	13676	22
RNA_310_1801-1920_3p_part1	This study	13872	13879	8
3'stem-miRNA 255	Kahn et al. 2020	14384	14405	22
5'stem-miRNA 255	Kahn et al. 2020	14420	14441	22
3'stem-miRNA 257	Kahn et al. 2020	14424	14445	22
5'stem-miRNA 257	Kahn et al. 2020	14484	14505	22
3'stem-miRNA 260	Kahn et al. 2020	14588	14609	22
5'stem-miRNA 260	Kahn et al. 2020	14619	14640	22
3'stem-miRNA 264/ 3'stem-miRNA 265	Kahn et al. 2020	14843	14864	22
3'stem-miRNA 266	Kahn et al. 2020	14850	14871	22
5'stem-miRNA 264/ 5'stem-miRNA 265	Kahn et al. 2020	14856	14877	22
5'stem-miRNA 266	Kahn et al. 2020	14914	14935	22
3p MR189	Saini et al. 2023	14999	15020	22
5p MR189	Saini et al. 2023	15015	15036	22
3'stem-miRNA 267	Kahn et al. 2020	15026	15047	22
5'stem-miRNA 267	Kahn et al. 2020	15042	15063	22
3'stem-miRNA 281	Kahn et al. 2020	15673	15694	22
5'stem-miRNA 281	Kahn et al. 2020	15741	15762	22
RNA_469_15821-15940_5p	This study	15845	15866	22
RNA_469_15821-15940_3p	This study	15866	15887	22
RNA_469_15961-16080_5p	This study	15968	15989	22
RNA_469_15961-16080_3p	This study	15984	16005	22
RNA_420_16041-16160_5p	This study	16112	16133	22
RNA_420_16041-16160_3p	This study	16190	16211	22
RNA_420_16141-16260_5p	This study	16210	16231	22
RNA_420_16201-16320_5p	This study	16272	16293	22
RNA_420_16141-16260_3p	This study	16283	16304	22
RNA_420_16241-16360_5p	This study	16315	16336	22
RNA_420_16201-16320_3p	This study	16329	16350	22
RNA_420_16521-16640_5p	This study	16590	16611	22
RNA_420_16561-16680_5p	This study	16633	16654	22
RNA_420_16521-16640_3p	This study	16680	16701	22
RNA_420_16621-16740_5p	This study	16689	16710	22
RNA_420_16621-16740_3p	This study	16746	16767	22
RNA_420_16661-16780_3p	This study	16760	16781	22
3'stem-miRNA 298	Kahn et al. 2020	16771	16792	22
5'stem-miRNA 298	Kahn et al. 2020	16809	16830	22
RNA_420_16961-17080_5p	This study	17045	17066	22
5p miRNA MD250	Liu et al. 2021	17055	17076	22
3'stem-miRNA 303	Kahn et al. 2020	17055	17076	22
RNA_420_16961-17080_3p	This study	17094	17115	22
3p miRNA MD250	Liu et al. 2021	17094	17115	22
5'stem-miRNA 303	Kahn et al. 2020	17094	17115	22
RNA_420_17061-17180_5p	This study	17139	17160	22
5p miRNA MD251	Liu et al. 2021	17139	17160	22
3'stem-miRNA 304	Kahn et al. 2020	17139	17160	22
5p miRNAMD250	Liu et al. 2021	17175	17196	22
5'stem-miRNA 304	Kahn et al. 2020	17175	17196	22
RNA_420_17061-17180_3p	This study	17178	17199	22
RNA_420_17281-17400_5p	This study	17353	17374	22
RNA_420_17321-17440_5p	This study	17391	17412	22
RNA_420_17281-17400_3p	This study	17428	17449	22
RNA_420_17381-17500_5p	This study	17463	17484	22
RNA_420_17381-17500_3p	This study	17474	17495	22
RNA_469_17481-17600_5p	This study	17489	17510	22
RNA_469_17481-17600_3p	This study	17507	17528	22
3'stem-miRNA 309	Kahn et al. 2020	17560	17581	22
5p MD255	Saini et al. 2023	17598	17619	22
5p miRNA MD255	Liu et al. 2021	17598	17619	22
3p MD255	Saini et al. 2023	17618	17639	22
3p miRNA MD255	Liu et al. 2021	17618	17639	22
5'stem-miRNA 309	Kahn et al. 2020	17618	17639	22
RNA_420_17721-17840_5p	This study	17793	17814	22
3p miRNA MR221	Liu et al. 2021	17842	17863	22
5p miRNA MR221	Liu et al. 2021	17848	17869	22
RNA_420_17721-17840_3p	This study	17853	17874	22
RNA_420_17821-17940_5p	This study	17897	17918	22
5p MD261	Saini et al. 2023	17955	17976	22
3'stem-miRNA 313	Kahn et al. 2020	17955	17976	22
RNA_420_17821-17940_3p	This study	17977	17998	22
3p MD261	Saini et al. 2023	18029	18050	22
5'stem-miRNA 313	Kahn et al. 2020	18057	18078	22
3p MR230	Saini et al. 2023	18104	18125	22
3p miRNA MR230	Liu et al. 2021	18104	18125	22
5p MR230	Saini et al. 2023	18139	18160	22
5p miRNA MR230	Liu et al. 2021	18139	18160	22
5p miRNA MD266	Liu et al. 2021	18287	18308	22
3p miRNA MD266	Liu et al. 2021	18297	18318	22
RNA_469_18301-18420_5p	This study	18304	18325	22
RNA_469_18341-18460_5p	This study	18348	18369	22
RNA_469_18301-18420_3p	This study	18383	18404	22
RNA_469_18481-18600_5p	This study	18502	18523	22
RNA_469_18481-18600_3p	This study	18516	18537	22
3'stem-miRNA 330	Kahn et al. 2020	18734	18755	22
5'stem-miRNA 330	Kahn et al. 2020	18792	18813	22
3'stem-miRNA 335	Kahn et al. 2020	19059	19080	22
Sarma_MR190	Sarma et al. 2020	19090	19111	22
5'stem-miRNA 335	Kahn et al. 2020	19093	19114	22
Sarma_MR190	Sarma et al. 2020	19138	19159	22
3'stem-miRNA 341	Kahn et al. 2020	19391	19412	22
5p miRnA MD284	Liu et al. 2021	19432	19453	22
3'stem-miRNA 342	Kahn et al. 2020	19449	19470	22
5'stem-miRNA 341	Kahn et al. 2020	19466	19487	22
3p miRNA MD284	Liu et al. 2021	19467	19488	22
5p miRNA MD285	Liu et al. 2021	19508	19529	22
3p miRNA MD285	Liu et al. 2021	19526	19547	22
5'stem-miRNA 342	Kahn et al. 2020	19526	19547	22
3'stem-miRNA 344	Kahn et al. 2020	19569	19590	22
5'stem-miRNA 344	Kahn et al. 2020	19626	19647	22
3'stem-miRNA 355	Kahn et al. 2020	20239	20260	22
5'stem-miRNA 355	Kahn et al. 2020	20306	20327	22
RNA_420_20221-20340_5p	This study	20307	20328	22
3'stem-miRNA 356	Kahn et al. 2020	20334	20355	22
RNA_420_20221-20340_3p	This study	20366	20387	22
5'stem-miRNA 356	Kahn et al. 2020	20369	20390	22
3'stem-miRNA 358	Kahn et al. 2020	20454	20475	22
3'stem-miRNA 359	Kahn et al. 2020	20483	20504	22
5'stem-miRNA 358	Kahn et al. 2020	20490	20511	22
5'stem-miRNA 359	Kahn et al. 2020	20590	20611	22
3'stem-miRNA 370	Kahn et al. 2020	20981	21002	22
5'stem-miRNA 370	Kahn et al. 2020	20997	21018	22
5p MD308	Saini et al. 2023	21146	21167	22
5p miRnA MD308	Liu et al. 2021	21146	21167	22
3'stem-miRNA 372	Kahn et al. 2020	21146	21167	22
3p MD308	Saini et al. 2023	21192	21213	22
5p miRNA MD308	Liu et al. 2021	21192	21213	22
5'stem-miRNA 372	Kahn et al. 2020	21192	21213	22
RNA_420_21121-21240_5p	This study	21206	21227	22
RNA_420_21121-21240_3p	This study	21251	21272	22
RNA_420_21221-21340_5p	This study	21299	21320	22
RNA_420_21221-21340_3p	This study	21321	21342	22
3'stem-miRNA 375	Kahn et al. 2020	21414	21435	22
3'stem-miRNA 376	Kahn et al. 2020	21450	21471	22
5'stem-miRNA 375	Kahn et al. 2020	21465	21486	22
5'stem-miRNA 376	Kahn et al. 2020	21473	21494	22
RNA_469_21501-21620_5p	This study	21509	21530	22
RNA_469_21501-21620_3p	This study	21583	21604	22
RNA_469_21701-21820_5p	This study	21718	21739	22
RNA_469_21701-21820_3p	This study	21773	21794	22
RNA_469_21761-21880_3p	This study	21808	21829	22
RNA_469_21801-21920_3p	This study	21860	21881	22
Sarma_MD254	Sarma et al. 2020	21884	21905	22
Sarma_MD254	Sarma et al. 2020	21897	21918	22
3'stem-miRNA 385	Kahn et al. 2020	21983	22004	22
5'stem-miRNA 385	Kahn et al. 2020	22072	22093	22
3'stem-miRNA 387	Kahn et al. 2020	22094	22115	22
5'stem-miRNA 387	Kahn et al. 2020	22172	22193	22
3'stem-miRNA 394	Kahn et al. 2020	22528	22549	22
Sarma_MR231	Sarma et al. 2020	22616	22637	22
3p miRNA MR288	Liu et al. 2021	22616	22637	22
Sarma_MR231	Sarma et al. 2020	22632	22653	22
5p miRNA MR288	Liu et al. 2021	22632	22653	22
5'stem-miRNA 394	Kahn et al. 2020	22635	22656	22
5p miRNA MD330	Liu et al. 2021	22640	22661	22
3p miRNA MD330	Liu et al. 2021	22652	22673	22
3'stem-miRNA 395	Kahn et al. 2020	22714	22735	22
5'stem-miRNA 395	Kahn et al. 2020	22755	22776	22
3'stem-miRNA 396	Kahn et al. 2020	22776	22797	22
5'stem-miRNA 396	Kahn et al. 2020	22811	22832	22
3'stem-miRNA 398	Kahn et al. 2020	22851	22872	22
5'stem-miRNA 398	Kahn et al. 2020	22868	22889	22
RNA_420_22801-22920_5p	This study	22871	22892	22
RNA_420_22801-22920_3p	This study	22903	22924	22
RNA_268_22841-22960_5p	This study	22922	22943	22
3'stem-miRNA 400	Kahn et al. 2020	22938	22959	22
RNA_420_22901-23020_5p	This study	22970	22991	22
RNA_268_22841-22960_3p	This study	22977	22998	22
5'stem-miRNA 400	Kahn et al. 2020	23000	23021	22
RNA_420_22901-23020_3p	This study	23003	23024	22
RNA_268_22941-23060_5p	This study	23022	23043	22
RNA_268_22941-23060_3p	This study	23043	23064	22
RNA_420_22961-23080_3p	This study	23112	23133	22
RNA_26_23121-23240_5p	This study	23166	23187	22
RNA_420_23061-23180_3p	This study	23200	23221	22
RNA_26_23121-23240_3p	This study	23257	23278	22
RNA_420_23241-23360_5p	This study	23310	23331	22
RNA_26_23261-23380_5p	This study	23323	23344	22
RNA_26_23261-23380_3p	This study	23344	23365	22
RNA_420_23281-23400_5p	This study	23369	23390	22
RNA_26_23321-23440_5p	This study	23382	23403	22
RNA_26_23281-23400_3p	This study	23404	23425	22
RNA_26_23361-23480_5p	This study	23415	23436	22
RNA_26_23321-23440_3p	This study	23451	23472	22
RNA_26_23421-23540_5p	This study	23473	23494	22
RNA_26_23381-23500_3p	This study	23491	23512	22
3p MR305	Saini et al. 2023	23565	23586	22
5p MD346	Saini et al. 2023	23582	23603	22
RNA_26_23561-23680_5p	This study	23609	23630	22
RNA_26_23561-23680_3p	This study	23643	23664	22
3p MD346	Saini et al. 2023	23645	23666	22
5p MR305	Saini et al. 2023	23665	23686	22
RNA_26_23661-23780_5p	This study	23727	23748	22
RNA_268_23661-23780_5p	This study	23745	23766	22
RNA_268_23661-23780_3p	This study	23765	23786	22
RNA_26_23661-23780_3p	This study	23788	23809	22
RNA_268_23861-23980_5p	This study	23938	23959	22
3'stem-miRNA 423	Kahn et al. 2020	23966	23987	22
RNA_268_23861-23980_3p	This study	23996	24017	22
3p MR313	Saini et al. 2023	23996	24017	22
RNA_420_23861-23980_3p	This study	24007	24028	22
5p MR313	Saini et al. 2023	24028	24049	22
RNA_469_23961-24080_3p	This study	24032	24053	22
5'stem-miRNA 423	Kahn et al. 2020	24055	24076	22
Sarma_MR248	Sarma et al. 2020	24106	24127	22
Sarma_MR248	Sarma et al. 2020	24148	24169	22
RNA_26_24081-24200_5p	This study	24165	24186	22
RNA_26_24081-24200_3p	This study	24183	24204	22
RNA_26_24181-24300_5p	This study	24226	24247	22
RNA_26_24181-24300_3p	This study	24242	24263	22
3'stem-miRNA 430	Kahn et al. 2020	24431	24452	22
5'stem-miRNA 430	Kahn et al. 2020	24485	24506	22
3'stem-miRNA 432	Kahn et al. 2020	24514	24535	22
5'stem-miRNA 432	Kahn et al. 2020	24585	24606	22
RNA_420_24601-24720_5p	This study	24682	24703	22
RNA_420_24601-24720_3p	This study	24714	24735	22
3p miRNA MR328	Liu et al. 2021	24779	24800	22
5p miRnA MR328	Liu et al. 2021	24797	24818	22
RNA_420_24701-24820_5p	This study	24824	24845	22
5p miRNA MD363	Liu et al. 2021	24824	24845	22
3p miRNA MD363	Liu et al. 2021	24838	24859	22
RNA_420_24701-24820_3p	This study	24841	24862	22
RNA_420_24861-24980_5p	This study	24933	24954	22
RNA_420_24861-24980_3p	This study	24961	24982	22
RNA_469_24981-25100_5p	This study	25038	25059	22
RNA_469_24981-25100_3p	This study	25051	25072	22
RNA_419_25021-25140_5p	This study	25067	25088	22
RNA_419_25021-25140_3p	This study	25123	25144	22
RNA_469_25121-25240_5p	This study	25148	25169	22
RNA_420_25081-25200_5p	This study	25163	25184	22
3'stem-miRNA 445	Kahn et al. 2020	25178	25199	22
RNA_419_25141-25260_5p	This study	25183	25204	22
RNA_420_25081-25200_3p	This study	25199	25220	22
3'stem-miRNA 446	Kahn et al. 2020	25199	25220	22
RNA_419_25141-25260_3p	This study	25215	25236	22
5'stem-miRNA 445/ 5'stem-miRNA 446/ 3'stem-miRNA 447	Kahn et al. 2020	25215	25236	22
RNA_420_25121-25240_5p	This study	25222	25243	22
5p miRNA MD369	Liu et al. 2021	25235	25256	22
RNA_420_25121-25240_3p	This study	25252	25273	22
3p miRNA MD369	Liu et al. 2021	25253	25274	22
5'stem-miRNA 447	Kahn et al. 2020	25260	25281	22
RNA_420_25221-25340_5p	This study	25293	25314	22
RNA_420_25221-25340_3p	This study	25312	25333	22
RNA_420_25181-25300_3p	This study	25333	25354	22
RNA_334_25421-25540_5p	This study	25433	25454	22
RNA_334_25421-25540_5p	This study	25467	25488	22
RNA_469_25721-25840_5p	This study	25735	25756	22
RNA_469_25721-25840_3p	This study	25752	25773	22
RNA_427_25761-25880_5p	This study	25858	25879	22
3'stem-miRNA 458	Kahn et al. 2020	25895	25916	22
RNA_427_25761-25880_3p	This study	25925	25946	22
5'stem-miRNA 458	Kahn et al. 2020	25925	25946	22
RNA_427_25861-25980_5p	This study	25938	25959	22
RNA_26_25921-26040_5p	This study	25970	25991	22
RNA_427_25861-25980_3p	This study	26006	26027	22
RNA_26_25921-26040_3p	This study	26016	26037	22
RNA_427_25961-26080_5p	This study	26035	26056	22
3'stem-miRNA 460	Kahn et al. 2020	26035	26056	22
3p MR345	Saini et al. 2023	26066	26087	22
3p miRNA MR345	Liu et al. 2021	26066	26087	22
5p MR345	Saini et al. 2023	26084	26105	22
5p miRNA MR345	Liu et al. 2021	26084	26105	22
RNA_427_25961-26080_3p	This study	26102	26123	22
5'stem-miRNA 460	Kahn et al. 2020	26102	26123	22
3p miRNA MR348	Liu et al. 2021	26132	26153	22
5p miRNA MD380	Liu et al. 2021	26159	26180	22
5p miRNA MR348	Liu et al. 2021	26173	26194	22
3p miRNA MD380	Liu et al. 2021	26175	26196	22
3'stem-miRNA 462	Kahn et al. 2020	26215	26236	22
RNA_170_21-140_3p_part2	This study	26272	26275	4
5'stem-miRNA 462	Kahn et al. 2020	26293	26314	22
RNA_239_221-340_5p	This study	26399	26420	22
RNA_239_221-340_3p	This study	26438	26459	22
RNA_239_361-480_5p	This study	26535	26556	22
RNA_239_361-480_3p	This study	26581	26602	22
5' SC2V-mir-M-1	Merino et al. 2020	26753	26773	21
5p MD387	Saini et al. 2023	26793	26814	22
5p miRNA MD387	Liu et al. 2021	26793	26814	22
3'stem-miRNA 470	Kahn et al. 2020	26793	26814	22
3p MD387	Saini et al. 2023	26809	26830	22
3p miRNA MD387	Liu et al. 2021	26830	26851	22
5'stem-miRNA 470	Kahn et al. 2020	26830	26851	22
RNA_268_26821-26940_5p	This study	26908	26929	22
RNA_334_26881-27000_5p	This study	26920	26941	22
Sarma_MD306	Sarma et al. 2020	26950	26971	22
RNA_268_26821-26940_3p	This study	26967	26988	22
Sarma_MD306	Sarma et al. 2020	26967	26988	22
RNA_239_801-920_5p	This study	26977	26998	22
3' SC2V-mir-M-2	Merino et al. 2020	26991	27009	19
5p MD391	Saini et al. 2023	27027	27048	22
5' SC2V-mir-M-3	Merino et al. 2020	27028	27049	22
RNA_326_27021-27140_5p	This study	27029	27050	22
RNA_239_801-920_3p	This study	27064	27085	22
3p MD391	Saini et al. 2023	27067	27088	22
3' SC2V-mir-M-3	Merino et al. 2020	27069	27090	22
RNA_239_901-1020_5p	This study	27082	27103	22
RNA_239_901-1020_3p	This study	27101	27122	22
3p miRNA MR359	Liu et al. 2021	27109	27130	22
5p miRNA MR359	Liu et al. 2021	27145	27166	22
RNA_160_27141-27260_5p	This study	27153	27174	22
RNA_160_27141-27260_3p_part1	This study	27189	27194	6
RNA_160_27141-27260_3p_part2	This study	27222	27237	16
RNA_368_27321-27440_5p	This study	27334	27355	22
3'stem-miRNA 479	Kahn et al. 2020	27424	27445	22
5'stem-miRNA 479	Kahn et al. 2020	27439	27460	22
RNA_368_27321-27440_3p	This study	27466	27487	22
RNA_427_27441-27560_5p	This study	27515	27536	22
RNA_427_27441-27560_3p	This study	27539	27560	22
RNA_336_661-780_5p	This study	27557	27578	22
RNA_420_27501-27620_5p	This study	27567	27588	22
RNA_336_661-780_3p	This study	27587	27608	22
RNA_276_27581-27700_5p	This study	27597	27618	22
RNA_268_27541-27660_5p	This study	27630	27651	22
RNA_420_27541-27660_3p	This study	27664	27685	22
RNA_276_27641-27760_5p	This study	27666	27687	22
RNA_86_81-200_5p	This study	27694	27715	22
RNA_420_27601-27720_5p	This study	27712	27733	22
5p MD398	Saini et al. 2023	27712	27733	22
3'stem-miRNA 486/ 3'stem-miRNA 487	Kahn et al. 2020	27712	27733	22
5'stem-miRNA 487	Kahn et al. 2020	27726	27747	22
RNA_86_81-200_3p	This study	27728	27749	22
RNA_420_27601-27720_3p	This study	27747	27768	22
3p MD398	Saini et al. 2023	27747	27768	22
5'stem-miRNA 486	Kahn et al. 2020	27747	27768	22
RNA_280_27761-27880_5p_part1	This study	27778	27783	6
RNA_420_27741-27860_5p	This study	27821	27842	22
RNA_368_27761-27880_5p	This study	27828	27849	22
RNA_335_121-240_5p	This study	27843	27864	22
RNA_268_27781-27900_5p	This study	27858	27879	22
RNA_268_27781-27900_3p	This study	27917	27938	22
RNA_268_27841-27960_5p	This study	27935	27956	22
RNA_368_27861-27980_3p	This study	27950	27971	22
RNA_335_261-380_5p	This study	27971	27992	22
RNA_268_27841-27960_3p	This study	27992	28013	22
RNA_268_27941-28060_5p	This study	28018	28039	22
RNA_335_261-380_3p	This study	28034	28055	22
RNA_268_27961-28080_5p	This study	28042	28063	22
RNA_335_361-480_5p	This study	28084	28105	22
RNA_268_27941-28060_3p	This study	28096	28117	22
RNA_268_28041-28160_5p	This study	28120	28141	22
RNA_268_28061-28180_5p	This study	28136	28157	22
RNA_268_28061-28180_3p	This study	28169	28190	22
RNA_299_28001-28120_5p	This study	28185	28206	22
RNA_268_28041-28160_3p	This study	28203	28224	22
RNA_268_28141-28260_5p	This study	28243	28264	22
RNA_268_28141-28260_3p	This study	28260	28281	22
3p miRNA MR369	Liu et al. 2021	28278	28299	22
RNA_299_28101-28220_5p	This study	28280	28301	22
5p miRNA MR369	Liu et al. 2021	28291	28312	22
RNA_299_28101-28220_3p	This study	28299	28320	22
RNA_73_21-140_3p	This study	28305	28326	22
RNA_299_28061-28180_3p	This study	28317	28338	22
RNA_451_28021-28140_5p	This study	28323	28344	22
RNA_451_28021-28140_3p	This study	28348	28369	22
RNA_170_2161-2280_5p	This study	28362	28383	22
RNA_20_181-300_5p	This study	28377	28398	22
RNA_395_26861-26980_5p	This study	28390	28411	22
RNA_170_2161-2280_3p	This study	28415	28436	22
RNA_20_181-300_3p	This study	28439	28460	22
RNA_302_28361-28480_3p_part1	This study	28452	28467	16
RNA_436_28401-28520_3p	This study	28457	28478	22
RNA_20_241-360_5p	This study	28467	28488	22
RNA_20_241-360_3p	This study	28483	28504	22
RNA_436_28501-28620_5p_part1	This study	28508	28525	18
RNA_395_27041-27160_5p	This study	28560	28581	22
RNA_395_27041-27160_3p	This study	28572	28593	22
RNA_20_421-540_5p	This study	28623	28644	22
RNA_436_28501-28620_5p_part2	This study	28625	28628	4
RNA_436_28501-28620_3p	This study	28632	28653	22
RNA_395_27121-27240_5p	This study	28642	28663	22
RNA_395_27121-27240_3p	This study	28660	28681	22
RNA_378_28641-28760_5p	This study	28671	28692	22
RNA_431_1801-1920_3p	This study	28693	28714	22
RNA_20_421-540_3p	This study	28706	28727	22
RNA_451_28401-28520_3p	This study	28732	28753	22
RNA_302_28361-28480_3p_part2	This study	28732	28737	6
RNA_20_521-640_5p	This study	28751	28772	22
RNA_292_541-660_3p	This study	28766	28787	22
3p miRNA MR375	Liu et al. 2021	28783	28804	22
RNA_378_28741-28860_5p	This study	28785	28806	22
RNA_20_521-640_3p	This study	28792	28813	22
5p miRNA MR375	Liu et al. 2021	28799	28820	22
RNA_451_28501-28620_5p	This study	28808	28829	22
RNA_378_28721-28840_3p	This study	28823	28844	22
RNA_372_28361-28480_3p	This study	28862	28883	22
RNA_436_28681-28800_3p	This study	28877	28898	22
RNA_436_28781-28900_3p	This study	28896	28917	22
RNA_378_28821-28940_3p	This study	28937	28958	22
RNA_420_28861-28980_3p	This study	29021	29042	22
RNA_81_141-260_5p	This study	29030	29051	22
RNA_385_28461-28580_5p	This study	29117	29138	22
RNA_395_27621-27740_5p	This study	29144	29165	22
RNA_385_28461-28580_3p	This study	29176	29197	22
RNA_310_1801-1920_3p_part2	This study	29187	29200	14
RNA_447_1961-2080_5p	This study	29206	29227	22
RNA_385_28561-28680_5p	This study	29213	29234	22
RNA_280_27761-27880_5p_part2	This study	29231	29246	16
RNA_420_29181-29300_5p	This study	29248	29269	22
RNA_280_27761-27880_3p	This study	29261	29282	22
RNA_385_28561-28680_3p	This study	29284	29305	22
RNA_448_1481-1600_5p	This study	29303	29324	22
RNA_248_1641-1760_5p_part2	This study	29310	29311	2
RNA_276_27641-27760_3p	This study	29318	29339	22
RNA_248_1641-1760_3p	This study	29360	29381	22
RNA_427_29301-29420_5p	This study	29377	29398	22
RNA_448_1481-1600_3p	This study	29396	29417	22
RNA_456_1941-2060_3p_part2	This study	29405	29414	10
RNA_427_29301-29420_3p	This study	29411	29432	22
3p miRNA MR385	Liu et al. 2021	29415	29436	22
RNA_369_2661-2780_5p	This study	29417	29438	22
5p miRnA MR385	Liu et al. 2021	29426	29447	22
RNA_369_2661-2780_3p	This study	29450	29471	22
RNA_427_29421-29540_5p	This study	29500	29521	22
3'stem-miRNA 514	Kahn et al. 2020	29500	29521	22
RNA_369_2781-2900_5p	This study	29531	29552	22
5' SC2V-mir-ORF10	Merino et al. 2020	29548	29568	21
RNA_420_29461-29580_5p	This study	29550	29571	22
Sarma_MR304	Sarma et al. 2020	29550	29571	22
3p MR386	Saini et al. 2023	29550	29571	22
RNA_369_2781-2900_3p	This study	29556	29577	22
5p MR386	Saini et al. 2023	29588	29609	22
Sarma_MR304	Sarma et al. 2020	29589	29610	22
5'stem-miRNA 514	Kahn et al. 2020	29589	29610	22
3' SC2V-mir-ORF10	Merino et al. 2020	29592	29613	22
RNA_420_29461-29580_3p	This study	29597	29618	22
RNA_420_29561-29680_5p	This study	29633	29654	22
RNA_420_29561-29680_3p	This study	29650	29671	22
RNA_395_28181-28300_5p	This study	29703	29724	22
RNA_395_28181-28300_3p	This study	29785	29806	22
