## Supplemental Table S4 for "Functional genomic analysis reveals mechanisms of epigenetic interference in SARS-CoV-1 and SARS-CoV-2"

### Sheet: Sheet1
Supplemental Table S4: Sources and accession numbers for SARS-releated coronavirus genomes used for phylogenetic reconstruction and synonymous-site conservation analysis for nsp2, nsp3, S-, E-, and N-ORF regions.
Name	Description	% GC	Sequence Length	Download date	Source
recMRCA	recCA.masked	0.38	29390	2024-04-15	Pekar et al. 2022 (https://doi.org/10.1126/science.abp8337); https://zenodo.org/records/6585475
AY274119.3	SARS coronavirus Tor2, complete genome	0.41	29751	2024-04-14	NCBI's GenBank
DQ022305.2	Bat SARS coronavirus HKU3-1, complete genome	0.41	29728	2024-04-14	NCBI's GenBank
DQ071615.1	Bat SARS coronavirus Rp3, complete genome	0.41	29736	2024-04-14	NCBI's GenBank
DQ084199.1	bat SARS coronavirus HKU3-2, complete genome	0.41	29687	2024-04-14	NCBI's GenBank
DQ084200.1	bat SARS coronavirus HKU3-3, complete genome	0.41	29711	2024-04-14	NCBI's GenBank
DQ412042.1	Bat SARS coronavirus Rf1, complete genome	0.41	29709	2024-04-14	NCBI's GenBank
DQ412043.1	Bat SARS coronavirus Rm1, complete genome	0.41	29749	2024-04-14	NCBI's GenBank
DQ648857.1	Bat coronavirus (BtCoV/279/2005), complete genome	0.41	29741	2024-04-14	NCBI's GenBank
GQ153539.1	Bat SARS coronavirus HKU3-4, complete genome	0.41	29704	2024-04-14	NCBI's GenBank
GQ153540.1	Bat SARS coronavirus HKU3-5, complete genome	0.41	29704	2024-04-14	NCBI's GenBank
GQ153541.1	Bat SARS coronavirus HKU3-6, complete genome	0.41	29704	2024-04-14	NCBI's GenBank
GQ153542.1	Bat SARS coronavirus HKU3-7, complete genome	0.41	29716	2024-04-14	NCBI's GenBank
GQ153543.1	Bat SARS coronavirus HKU3-8, complete genome	0.41	29681	2024-04-14	NCBI's GenBank
GQ153544.1	Bat SARS coronavirus HKU3-9, complete genome	0.41	29695	2024-04-14	NCBI's GenBank
GQ153545.1	Bat SARS coronavirus HKU3-10, complete genome	0.41	29695	2024-04-14	NCBI's GenBank
GQ153546.1	Bat SARS coronavirus HKU3-11, complete genome	0.41	29695	2024-04-14	NCBI's GenBank
GQ153547.1	Bat SARS coronavirus HKU3-12, complete genome	0.41	29704	2024-04-14	NCBI's GenBank
GQ153548.1	Bat SARS coronavirus HKU3-13, complete genome	0.41	29677	2024-04-14	NCBI's GenBank
JX993987.1	Bat coronavirus Rp/Shaanxi2011, complete genome	0.42	29484	2024-04-14	NCBI's GenBank
JX993988.1	Bat coronavirus Cp/Yunnan2011, complete genome	0.41	29452	2024-04-14	NCBI's GenBank
KC881005.1	Bat SARS-like coronavirus RsSHC014, complete genome	0.41	29787	2024-04-14	NCBI's GenBank
KC881006.1	Bat SARS-like coronavirus Rs3367, complete genome	0.41	29792	2024-04-14	NCBI's GenBank
KF294457.1	Bat SARS-like coronavirus isolate Longquan-140 orf1ab polyprotein, spike glycoprotein, envelope protein, membrane protein, and nucleocapsid protein genes, complete cds	0.41	29676	2024-04-14	NCBI's GenBank
KF367457.1	Bat SARS-like coronavirus WIV1, complete genome	0.41	30309	2024-04-14	NCBI's GenBank
KF569996.1	Rhinolophus affinis coronavirus isolate LYRa11, complete genome	0.41	29805	2024-04-14	NCBI's GenBank
KJ473811.1	BtRf-BetaCoV/JL2012, complete genome	0.41	29037	2024-04-14	NCBI's GenBank
KJ473812.1	BtRf-BetaCoV/HeB2013, complete genome	0.41	29443	2024-04-14	NCBI's GenBank
KJ473813.1	BtRf-BetaCoV/SX2013, complete genome	0.41	29461	2024-04-14	NCBI's GenBank
KJ473814.1	BtRs-BetaCoV/HuB2013, complete genome	0.41	29658	2024-04-14	NCBI's GenBank
KJ473815.1	BtRs-BetaCoV/GX2013, complete genome	0.41	29161	2024-04-14	NCBI's GenBank
KJ473816.1	BtRs-BetaCoV/YN2013, complete genome	0.41	29142	2024-04-14	NCBI's GenBank
KP886808.1	Bat SARS-like coronavirus YNLF_31C, complete genome	0.41	29723	2024-04-14	NCBI's GenBank
KP886809.1	Bat SARS-like coronavirus YNLF_34C, complete genome	0.41	29723	2024-04-14	NCBI's GenBank
KT444582.1	SARS-like coronavirus WIV16, complete genome	0.41	30290	2024-04-14	NCBI's GenBank
KU182964.1	Sarbecovirus sp. isolate JTMC15, complete genome	0.41	28761	2024-04-14	NCBI's GenBank
KU973692.1	UNVERIFIED: Severe acute respiratory syndrome-related coronavirus isolate F46, complete genome	0.41	29722	2024-04-14	NCBI's GenBank
KY352407.1	Severe acute respiratory syndrome-related coronavirus strain BtKY72, complete genome	0.39	29274	2024-04-14	NCBI's GenBank
KY417142.1	Bat SARS-like coronavirus isolate As6526, complete genome	0.41	29725	2024-04-14	NCBI's GenBank
KY417143.1	Bat SARS-like coronavirus isolate Rs4081, complete genome	0.41	29741	2024-04-14	NCBI's GenBank
KY417144.1	Bat SARS-like coronavirus isolate Rs4084, complete genome	0.41	29770	2024-04-14	NCBI's GenBank
KY417145.1	Bat SARS-like coronavirus isolate Rf4092, complete genome	0.41	29710	2024-04-14	NCBI's GenBank
KY417146.1	Bat SARS-like coronavirus isolate Rs4231, complete genome	0.41	29782	2024-04-14	NCBI's GenBank
KY417147.1	Bat SARS-like coronavirus isolate Rs4237, complete genome	0.41	29741	2024-04-14	NCBI's GenBank
KY417148.1	Bat SARS-like coronavirus isolate Rs4247, complete genome	0.41	29743	2024-04-14	NCBI's GenBank
KY417149.1	Bat SARS-like coronavirus isolate Rs4255, complete genome	0.41	29743	2024-04-14	NCBI's GenBank
KY417150.1	Bat SARS-like coronavirus isolate Rs4874, complete genome	0.41	30311	2024-04-14	NCBI's GenBank
KY417151.1	Bat SARS-like coronavirus isolate Rs7327, complete genome	0.41	30307	2024-04-14	NCBI's GenBank
KY417152.1	Bat SARS-like coronavirus isolate Rs9401, complete genome	0.41	29769	2024-04-14	NCBI's GenBank
KY770858.1	Sarbecovirus sp. isolate Anlong-103, complete genome	0.41	29688	2024-04-14	NCBI's GenBank
KY770859.1	Sarbecovirus sp. isolate Anlong-112, complete genome	0.41	29667	2024-04-14	NCBI's GenBank
KY770860.1	Sarbecovirus sp. isolate Jiyuan-84, complete genome	0.41	29651	2024-04-14	NCBI's GenBank
LC556375.1	Severe acute respiratory syndrome-related coronavirus Rc-o319 RNA, complete genome	0.4	29718	2024-04-14	NCBI's GenBank
MG772933.1	Bat SARS-like coronavirus isolate bat-SL-CoVZC45, complete genome	0.39	29802	2024-04-14	NCBI's GenBank
MG772934.1	Bat SARS-like coronavirus isolate bat-SL-CoVZXC21, complete genome	0.39	29732	2024-04-14	NCBI's GenBank
MK211374.1	Coronavirus BtRl-BetaCoV/SC2018, complete genome	0.41	29648	2024-04-14	NCBI's GenBank
MK211375.1	Coronavirus BtRs-BetaCoV/YN2018A, complete genome	0.41	29698	2024-04-14	NCBI's GenBank
MK211376.1	Coronavirus BtRs-BetaCoV/YN2018B, complete genome	0.41	30256	2024-04-14	NCBI's GenBank
MK211377.1	Coronavirus BtRs-BetaCoV/YN2018C, complete genome	0.41	29689	2024-04-14	NCBI's GenBank
MK211378.1	Coronavirus BtRs-BetaCoV/YN2018D, complete genome	0.41	30213	2024-04-14	NCBI's GenBank
MN996527.1	Severe acute respiratory syndrome coronavirus 2 isolate WIV02, complete genome	0.38	29825	2024-04-15	NCBI's GenBank
MN996528.1	Severe acute respiratory syndrome coronavirus 2 isolate WIV04, complete genome	0.38	29891	2024-04-15	NCBI's GenBank
MN996532.2	Bat coronavirus RaTG13, complete genome	0.38	29855	2024-04-14	NCBI's GenBank
MT040333.1	Pangolin coronavirus isolate PCoV_GX-P4L, complete genome	0.39	29805	2024-04-14	NCBI's GenBank
MT040334.1	Pangolin coronavirus isolate PCoV_GX-P1E, complete genome	0.39	29801	2024-04-14	NCBI's GenBank
MT040335.1	Pangolin coronavirus isolate PCoV_GX-P5L, complete genome	0.39	29806	2024-04-14	NCBI's GenBank
MT040336.1	Pangolin coronavirus isolate PCoV_GX-P5E, complete genome	0.39	29802	2024-04-14	NCBI's GenBank
MT072864.1	Pangolin coronavirus isolate PCoV_GX-P2V, complete genome	0.39	29795	2024-04-14	NCBI's GenBank
MT072865.1	Pangolin coronavirus isolate PCoV_GX-P3B genomic sequence	0.39	29801	2024-04-14	NCBI's GenBank
MT121216.1	Pangolin coronavirus isolate MP789, complete genome	0.38	29521	2024-04-14	NCBI's GenBank
MW251308.1	Bat coronavirus RacCS203, complete genome	0.38	29832	2024-04-14	NCBI's GenBank
MW703458.1	Sarbecovirus sp. isolate PrC31, complete genome	0.39	29765	2024-04-14	NCBI's GenBank
MZ081376.1	Betacoronavirus sp. RmYN05 strain bat/Yunnan/RmYN05/2020, complete genome	0.4	29712	2024-04-14	NCBI's GenBank
MZ081378.1	Betacoronavirus sp. RmYN08 strain bat/Yunnan/RmYN08/2020, complete genome	0.4	29712	2024-04-14	NCBI's GenBank
MZ081380.1	Betacoronavirus sp. RsYN04 strain bat/Yunnan/RsYN04/2020, complete genome	0.4	29712	2024-04-14	NCBI's GenBank
MZ081381.1	Betacoronavirus sp. RpYN06 strain bat/Yunnan/RpYN06/2020, complete genome	0.38	29793	2024-04-14	NCBI's GenBank
MZ937000.1	Bat coronavirus isolate BANAL-20-52/Laos/2020, complete genome	0.38	29838	2024-04-15	NCBI's GenBank
MZ937001.1	Bat coronavirus isolate BANAL-20-103/Laos/2020, complete genome	0.38	29632	2024-04-15	NCBI's GenBank
MZ937002.1	Bat coronavirus isolate BANAL-20-116/Laos/2020, complete genome	0.38	29437	2024-04-15	NCBI's GenBank
MZ937003.2	Bat coronavirus isolate BANAL-20-236/Laos/2020, complete genome	0.38	29844	2024-04-15	NCBI's GenBank
MZ937004.1	Bat coronavirus isolate BANAL-20-247/Laos/2020, complete genome	0.38	29645	2024-04-15	NCBI's GenBank
NC_014470.1	Bat coronavirus BM48-31/BGR/2008, complete genome	0.4	29276	2024-04-14	NCBI's GenBank
NC_045512.2	Severe acute respiratory syndrome coronavirus 2 isolate Wuhan-Hu-1, complete genome	0.38	29903	2024-04-14	NCBI's GenBank
EPI_ISL_402119_IVDC-HB-01_Wuhan	hCoV-19/Wuhan/IVDC-HB-01/2019|EPI_ISL_402119|2019-12-30	0.38	29891	2024-04-15	GISAID
EPI_ISL_402123_IPBCAMS-WH-01_Wuhan	hCoV-19/Wuhan/IPBCAMS-WH-01/2019|EPI_ISL_402123|2019-12-24	0.38	29899	2024-04-15	GISAID
EPI_ISL_402132_HCDC-HB-01_Wuhan	hCoV-19/Wuhan/HBCDC-HB-01/2019|EPI_ISL_402132|2019-12-30	0.38	29848	2024-04-15	GISAID
EPI_ISL_406798_WH01_Wuhan	hCoV-19/Wuhan/WH01/2019|EPI_ISL_406798|2019-12-26	0.38	29866	2024-04-15	GISAID
EPI_ISL_408514_IVDC-HBF13-20_Wuhan	hCoV-19/env/Wuhan/IVDC-HBF13-20/2020|EPI_ISL_408514|2020-01-20	0.38	29820	2024-04-15	GISAID
EPI_ISL_408515_IVDC-HBF13-21_Wuhan	hCoV-19/env/Wuhan/IVDC-HBF13-21/2020|EPI_ISL_408515|2020-01-21	0.38	29820	2024-04-15	GISAID
EPI_ISL_410721_1_PCoV_Guangdong	hCoV-19/pangolin/Guangdong/1/2019|EPI_ISL_410721|2019	0.38	29825	2024-04-15	GISAID
EPI_ISL_412977_RmYN02_BtCoV_Yunnan	hCoV-19/bat/Yunnan/RmYN02/2019|EPI_ISL_412977|2019-06-25	0.38	29671	2024-04-15	GISAID
EPI_ISL_471467_A22-2_PCoV_Guangdong	hCoV-19/pangolin/Guangdong/A22-2/2019|EPI_ISL_471467|2019	0.38	29803	2024-04-15	GISAID
EPI_ISL_529213_IME-WH01_Wuhan	hCoV-19/Wuhan/IME-WH01/2019|EPI_ISL_529213|2019-12-30	0.38	29807	2024-04-15	GISAID
EPI_ISL_529214_IME-WH02_Wuhan	hCoV-19/Wuhan/IME-WH02/2019|EPI_ISL_529214|2019-12-30	0.38	29858	2024-04-15	GISAID
EPI_ISL_852604_RShSTT182_BtCoV_Cambodia	hCoV-19/bat/Cambodia/RShSTT182/2010|EPI_ISL_852604|2010-12-06	0.38	29787	2024-04-15	GISAID
EPI_ISL_852605_RShSTT200_BtCoV_Cambodia	hCoV-19/bat/Cambodia/RShSTT200/2010|EPI_ISL_852605|2010-12-06	0.38	29793	2024-04-15	GISAID
EPI_ISL_1699443_RsYN03_BtCoV_Yunnan	hCoV-19/bat/Yunnan/RsYN03/2019|EPI_ISL_1699443|2019-10-22	0.41	29737	2024-04-15	GISAID
EPI_ISL_1699447_RmYN07_BtCoV_Yunnan	hCoV-19/bat/Yunnan/RmYN07/2020|EPI_ISL_1699447|2020-06-03	0.41	29734	2024-04-15	GISAID
EPI_ISL_1699449_RsYN09_BtCoV_Yunnan	hCoV-19/bat/Yunnan/RsYN09/2020|EPI_ISL_1699449|2020-07-28	0.41	29717	2024-04-15	GISAID
