## Supplemental Table S6 for "Functional genomic analysis reveals mechanisms of epigenetic interference in SARS-CoV-1 and SARS-CoV-2"

### Sheet: Sheet1
Supplemental Table S5: Animal host genome resources used in this study
Species	Common	Reference_genome_code	Accession/ Source	Num_chrom	Number sequences	avg_len	total bases	GC_percent	Download_date
Rhinolophus ferremequinum	Greater horseshoe bat	mRhiFer1_v1	GCF_004115265.2 / NCBI GenBank	28	134	15490810	2075768562	0.405	2023-10-27
Nyctereutes procyonoides	Common raccoon dog	NYPRO	GCF_905146905.1 / NCBI GenBank	27	811	2943400	2387097583	0.415	2023-10-28
Manus pentadactyla	Chinese pangolin	mManPen7.hap1	GCF_030020395.1 / NCBI GenBank	21	661	4296769	2840164579	0.41	2023-10-28
Homo sapien	Human	GRCh38.p14	GCF_000001405.40 / NCBI GenBank	23	705	4678625	3298430636	0.41	2023-10-29
Paguma larvata	Masked palm civet	Plar_chr	CNA0037125/ CNGBdb	22	49296	49002	2415620120	0.421	2024-08-09
Hystrix brachyura	Malayan porcupine	DSBC_Hbra_1.0	GCA_016801275.1 / NCBI GenBank	32	151118	14937.5	2257332368	0.415	2023-10-29
Gallus gallus	Chicken	bGalGal1.mat.broiler.GRCg7b	GCF_016699485.2 / NCBI GenBank	41	214	4922113	1053332251	0.42	2024-05-24
Diadophis punctatus similis	San Diego ring-necked snake	rDiaPun1.0.p	GCA_023053685.1 / NCBI GenBank	?	444	4015819	1783023707	0.41	2024-05-24
CNGBdb = China National GeneBank DataBase
NCBI = National Center for Biotechnology Information
